# Intratumoral plasma cells mediate CD8+ T cell infiltration and successful immune checkpoint blockade therapy in *de novo* MPNSTs

**DOI:** 10.64898/2026.02.18.706680

**Authors:** Joshua J. Lingo, Ryan Reis, Chantal Allamargot, Juan A. Raygoza Garay, Courtney A. Kaemmer, Elizabeth C. Elias, Ellen Voigt, Ali Jabbari, Connor R. Wilhelm, Alexander W. Boyden, Nitin J. Karandikar, Patrick Breheny, David K. Meyerholz, Rebecca D. Dodd, Jon C.D. Houtman, Benjamin W. Darbro, Dawn E. Quelle

**Affiliations:** Cancer Biology Graduate Program, University of Iowa, Iowa City, Iowa; The Department of Neuroscience and Pharmacology, University of Iowa, Iowa City, Iowa; Medical Scientist Training Program, University of Iowa, Iowa City, Iowa; Central Microscopy Core Research Facility, University of Iowa, Iowa City, Iowa; Holden Comprehensive Cancer Center, University of Iowa, Iowa City, Iowa; Maximizing Access to Research Careers (MARC) Program, University of Iowa, Iowa City, Iowa; The Department of Dermatology, University of Iowa, Iowa City, Iowa; The Department of Pathology, University of Iowa, Iowa City, Iowa; The Department of Biostatistics, University of Iowa, Iowa City, Iowa; The Department of Internal Medicine, University of Iowa, Iowa City, Iowa; The Department of Microbiology and Immunology, University of Iowa, Iowa City, Iowa; The Department of Pediatrics, University of Iowa, Iowa City, Iowa

**Keywords:** MPNST, plasma cells, PD-L1, CD8+ T cells, immune checkpoint blockade (ICB)

## Abstract

**Background:** The role of intratumoral plasma cells in immune checkpoint blockade (ICB) therapy has never been tested although their presence is linked with improved patient response and survival. Malignant peripheral nerve sheath tumors (MPNSTs) are deadly sarcomas with minimal responsiveness to ICB therapies. Strikingly, drugs inhibiting cyclin-dependent kinases 4/6 (CDK4/6) and MEK sensitize *de novo* MPNSTs to immunotherapy targeting programmed death-ligand 1 (PD-L1), which correlates with increased intratumoral plasma cells. Here, we tested if plasma cells mediate the MPNST response to anti-PD-L1 therapy.

**Methods:** Anti-tumor activity of PD-L1 inhibition, with or without CDK4/6-MEK inhibition, was measured in *de novo* MPNSTs within wild-type versus plasma cell-deficient mice. Plasma cell-dependent effects of CDK4/6-MEK inhibition on priming the MPNST immune environment were determined by single cell transcriptomics and immunostaining.

**Findings:** MPNSTs lacking plasma cells failed to respond to anti-PD-L1 monotherapy and were no longer sensitized to immunotherapy by CDK4/6-MEK inhibition. Plasma cell-deficient MPNSTs exposed to CDK4/6-MEK inhibitors had impaired antigen presentation on major histocompatibility class I (MHC-I) and decreased CD8+ T cell infiltration and activation. Complementary analyses of human sarcomas showed increased intratumoral plasma cell signatures prognose better patient survival.

**Interpretation:** Plasma cells favorably remodel the tumor immune environment by increasing CD8+ T cell infiltration and are critical for successful ICB therapy in MPNSTs. This work may help inform ICB treatment strategies and cancer patient stratification for many different tumor types.

**Funding:** This research was supported by University of Iowa Sarcoma Research Program awards and NIH grants T34-GM141143, T32-GM067795, F31-CA281312, P30-CA086862, and R01-NS119322.

**Research in Context:** *Evidence before this study:* For many types of cancer, intratumoral plasma cells have been *correlated* with better patient survival and improved response to immune checkpoint blockade (ICB) therapies. However, the biology underlying those associations *is not understood* and no study has examined the requirement of plasma cells in immunotherapy response. Compelling data in malignant peripheral nerve sheath tumors (MPNSTs) showed that dual kinase inhibition of oncogenic CDK4/6 and MEK induced intratumoral plasma cell accumulation and sensitized tumors to ICB therapy. While CDK4/6-MEK inhibition is known to enhance antitumor immunity in other tumor types by CD8+ T cells or natural killer (NK) cells, a role for plasma cells has never been explored.

*Added value of this study:* Studies were performed in MPNSTs, an under-researched cancer that normally responds poorly to ICB monotherapies. This is the first investigation to show that intratumoral plasma cells are essential for successful ICB therapy and they support anti-tumor immunity by promoting a pro-inflammatory, CD8+ T cell state involving MHC-I antigen presentation. Findings provide new insight into immunomodulatory effects of CDK4/6-MEK inhibitor therapies, revealing plasma cells are needed for those drugs to activate CD8+ T cell mediated antitumor immunity.

*Implications of all the available evidence:* The fundamental advance in understanding how plasma cells promote successful ICB immunotherapy is likely applicable to other solid tumors and may guide novel therapeutic strategies in which plasma cell-inducing agents are combined with ICB antibodies. Moreover, an increased presence of intratumoral plasma cells in tumor specimens may streamline clinical decisions regarding which patients are most likely to benefit from ICB therapy.
