## Supplementary Table 3 for "Intratumoral plasma cells mediate CD8+ T cell infiltration and successful immune checkpoint blockade therapy in *de novo* MPNSTs"

### Sheet: Sheet1
	Plasma cells						CD8						Plasma cells and CD8
	Survival (days)	Low Plasma Cells	High Plasma Cells				Survival (days)	Low CD8	High CD8				Survival (days(	High PC/High CD8	Low PC/Low CD8
	0	59	57				0	85	92				0	32	19
	22	59					1						138		19
	35	58					15	85					180		18
	138	57					22		92				224		17
	180	56					42	84					252	32
	191	55					56	83					280	31
	193	54					93		90				318		16
	224	53					119	82					320	30
	252		57				138	81					363		15
	262	52					146		89				379	29
	280		56				160		88				384		14
	295		55				180	80					413	28
	318	51					191		87				499	27
	320		54				200	79					505	26
	325	50					224	78					513		13
	347	49					252		86				541		12
	356		53				275		85				546	25
	363	47					280		84				550	24
	379		52				284	77					599		11
	384	46					295	76					605	23	10
	398		51				296		83				610	22
	407		50				298	75					721	21
	413		49				314	74					768	20
	437		48				318	73					804		9
	439	45					320		82				808	19
	463	44					356	72					846		8
	499	43	47				363	71					858	18
	505		46				365	70					959	17
	513	42					367	69					969		7
	533	41					379		81				1020		6
	537	40					384	68					1049	16
	540	39					404	67					1088	15
	541	38					407	66					1121	14
	546		45				413		80				1170	13
	550		44				427	65					1373	12
	583	37					428		79				1547	11
	595	36	43				439		78				1622	10
	599	35					463		77				1649	9
	600		42				471	64					1665	8
	605	34	41				478		76				1722		5
	610		40				486	63					1825		4
	660	33					499		75				1892	7
	688	32					505		73				1991		3
	711	31					510	62					2034		2
	721		39				513	61					2036		1
	768		38				528		72				2085	6
	773	30					533		71				2291	5
	796	29					541	60					2448	4
	804	28					546		70				2575	3
	808		37				547	59					2641	2
	846	27					550	58	69				3406	1
	858		36				564	57
	922		35				567	56
	928		34				583		67
	947		33				591	55
	959		32				595		66
	969	26					599	54
	972		31				605	53	65
	1020	25					610		64
	1049		30				661		63
	1061	24					688		62
	1088		29				694	52	60
	1092	23					695	51
	1104		28				711		59
	1116		27				721		58
	1121		26				725		57
	1142		25				738		56
	1170		24				767		55
	1175	22					768		54
	1303		23				771	50
	1359	21					796	49	53
	1373		22				804	48
	1424	20					805	47
	1460	19					807		52
	1478	17					808		51
	1495	16	21				821	46
	1521	15					831	45
	1533	14					846	44
	1534		20				850	43
	1547		19				858		50
	1552		18				881		49
	1590	13					928	42
	1605	12					959		48
	1622		17				969	41
	1649		16				972	40
	1665		15				978		47
	1722	11					1013		46
	1825	10					1017	39
	1845		14				1020	38
	1892		13				1045		45
	1941	9					1049		44
	1953	8					1055		43
	1970	7					1061	37
	1991	6					1073		42
	2030		12				1088		41
	2034	5					1092	36	40
	2036	4					1096		39
	2085		11				1105		38
	2247		10				1108	35
	2291		9				1121		37
	2448		8				1129	34
	2575		7				1138	32
	2586	3					1142	31
	2599	2					1143	30
	2615		6				1161	29
	2641		5				1164	28
	3079	1					1170		36
	3238		4				1175		35
	3406		3				1230	27
	3765		2				1240	26
	4150		1				1247	25
							1303	24
							1373		34
							1379		33
							1400		32
							1460		31
							1478		30
							1492		29
							1495	23	28
							1533		27
							1534	22
							1547		26
							1552	21
							1579		25
							1605		24
							1622	20	23
							1649		22
							1665		21
							1722	19
							1825	18
							1885		20
							1891	17
							1892		19
							1927		18
							1953		17
							1970		16
							1991	16
							2007	15
							2034	14
							2036	13
							2085		15
							2247	12
							2271	11
							2291		13
							2369		12
							2394		11
							2408	10
							2448		10
							2454		9
							2464	9
							2575		8
							2599		7
							2615	8
							2619		6
							2625	7
							2641		5
							2694	6
							2901	5
							3079		4
							3102		3
							3238	4
							3310	3
							3406		2
							3740		1
							3765	2
							4150	1
